# The genomic and transcriptional landscape of the spinal cord H3K27-altered diffuse midline glioma suggests the potential therapeutic strategy

**DOI:** 10.1101/2025.05.25.655886

**Authors:** Yiwei Xiao, Mengyao Li, Qiang Gao, Zhihong Qian, Yukui Shang, Linkai Jing, Zili Zhen, Yong Ai, Guihuai Wang, Kehkooi Kee, Wei Zhang

## Abstract

Diffuse midline glioma with H3K27-altered (DMG) is a lethal pediatric malignancy that primarily occurs in the brainstem of children. In adults, DMG arising in the spinal cord is rarely reported and remains poorly understood. The cellular architecture and clinical outcomes of DMG vary depending on the tumor’s location. To dissect the genomic and transcriptional architecture of a cohort of spinal cord DMG patients, we conducted whole-exome sequencing and single-cell RNA sequencing on 19 tumor samples from 7 patients. We identified previously underappreciated stem-like cells associated with hypoxia in malignant tumor cells, which were present in all samples of spinal cord DMG but absent in published intracranial DMG, corroborating cellular heterogeneity based on tumor location. We discovered that tumor-associated myeloid cells constituted the largest population of non-malignant cells in adult spinal cord DMG. Our research revealed a transition from microglia to macrophages, characterized by enhanced cell-to-cell interactions mediated through the VEGF signaling pathway network. Notably, we found that epigenetic agents can repress the expression of hypoxia-related gene programs in patient-derived spinal cord DMG cultures and inhibit cell proliferation in vitro. Collectively, our study reveals a crucial anatomical dimension that DMG exhibits a location-specific genomic and transcriptional landscape despite shared H3K27 alterations, providing the paradigm for developing precision therapeutic strategies that extend beyond DMG to other molecularly defined yet anatomically divergent malignancies.
