## Supplemental Table 1 for "The genomic and transcriptional landscape of the spinal cord H3K27-altered diffuse midline glioma suggests the potential therapeutic strategy"

### Sheet: Brainstem
Table S1. Patient Information.
PMID	Sample ID	Gender	Age	Location	Extent of Resection and Adjuvant Therapy	OS	Death=1/Alive=0
24880341	313	M	20	Brainstem	Surgery + Radiotherapy	18	0
33317715	8	F	38	Brainstem	Biopsy+TMZ, XRT Rec: Bev	16.7	0
30460397	RD889	M	12	Brainstem		3.7	1
30460397	RE153	F	53	Brainstem		14.4	0
30460397	RE974	F	44	Brainstem		8.5	1
28201752	1	F	18	Brainstem	B, RT	24	1
28201752	2	F	18	Brainstem	B, RT/TMZ	8	0
24880341	243	M	30	Brainstem	Surgery + Concurrent chemoradiotherapy + adjuvant chemotherapy	29	1
33606385	1	F	48	Brainstem	TMZ, CCNU, Bev, RT	16.1	1
28201752	8	M	23	Brainstem	B	1.1	1
30460397	RE671	M	49	Brainstem		13.7	0
30460397	RD887	F	37	Brainstem		18	0
24880341	246	M	16	Brainstem	Surgery	17	1
33606385	3	F	19	Brainstem	TMZ, RT	0.4	1
31998633	15	M	8.4	Brainstem	Temozolomide	16.8	1
28201752	18	M	48	Brainstem	B, RT/TMZ	19.6	1
30460397	RD569	M	12	Brainstem		1.7	1
30460397	RE147	M	12	Brainstem		16	0
30460397	RE963	M	7	Brainstem		8.5	1
30460397	RE178	F	10	Brainstem		15	0
30460397	RD993	F	6	Brainstem		4	1
30460397	RE664	F	5	Brainstem		13.2	1
30460397	RF181	M	6	Brainstem		7	1
30460397	RE964	M	25	Brainstem		14.5	1
30460397	RD762	M	8	Brainstem		9	0
30460397	RD997	F	18	Brainstem		24	0
30460397	RE002	F	6	Brainstem		5.5	1
30460397	RE669	M	15	Brainstem		16.3	1
30460397	RE966	F	5.5	Brainstem		9.7	1
30460397	RF008	M	8	Brainstem		2.2	1
30460397	RF177	F	50	Brainstem		15	0
30460397	RE662	M	23	Brainstem		8.9	1
30460397	RF182	F	7	Brainstem		2	1
24705252	NCHP_DIPG081	M	6.7	Brainstem		16.8	1
24705252	NCHP_DIPG105	F	7.8	Brainstem		7.8	1
24705252	NCHP_DIPG061	F	11.9	Brainstem		5	1
24705252	NCHP_DIPG102	M	10.3	Brainstem		3.4	1
24705252	HSJD_DIPG001	F	6	Brainstem		11	1
24705252	NCHP_DIPG112	F	5.6	Brainstem		13.3	1
24705252	NCHP_DIPG111	F	10.6	Brainstem		8.6	1
24705252	NCHP_DIPG109	M	6.2	Brainstem		13.5	1
24705252	NCHP_DIPG065	M	10.2	Brainstem		7.7	1
24705252	NCHP_DIPG006	M	6.3	Brainstem		8.3	1
24705252	HSJD_DIPG003	M	6	Brainstem		6.6	1
24705252	HSJD_DIPG008	M	6.5	Brainstem		16	1
24705252	NCHP_DIPG107	M	8.8	Brainstem		8.4	1
24705252	NCHP_DIPG101	F	3.9	Brainstem		13.1	1
24705252	HSJD_DIPG007	M	9.9	Brainstem		0.9	1
24880341	247	M	25	Brainstem	Surgery	2	0
30460397	RE965	F	12	Brainstem		2.2	1
32582540	5	F	6	Brainstem	B/RT/TEM+BEV	8	1
32582540	9	F	16	Brainstem	B/RT/TEM+BEV	6	1
24880341	235	M	31	Brainstem	Surgery	1	1
24880341	240	F	10	Brainstem	Surgery + Radiotherapy	5	1
24880341	239	F	42	Brainstem	Surgery	0.75	1
29727696	Case 12	M	10	Brainstem		0.7	1
29727696	Case 1	F	4	Brainstem		1.1	1
29727696	Case 52	M	47	Brainstem		1.1	0
29727696	Case 30	M	26	Brainstem		1.5	1
29727696	Case 51	F	46	Brainstem		1.8	0
29727696	Case 41	F	39	Brainstem		2.1	1
29727696	Case 45	F	42	Brainstem		2.3	1
29727696	Case 15	M	13	Brainstem		2.6	0
29727696	Case 23	M	16	Brainstem		2.8	1
29727696	Case 4	M	5	Brainstem		3.2	0
29727696	Case 10	F	7	Brainstem		3.2	0
29727696	Case 6	F	6	Brainstem		3.3	1
29727696	Case 2	F	4	Brainstem		4	0
29727696	Case 16	F	13	Brainstem		4	1
29727696	Case 40	M	37	Brainstem		4.6	0
29727696	Case 26	F	17	Brainstem		4.7	0
29727696	Case 38	M	33	Brainstem		5.9	0
29727696	Case 59	F	59	Brainstem		6.3	0
29727696	Case 8	F	7	Brainstem		6.4	1
29727696	Case 44	M	41	Brainstem		6.6	1
29727696	Case 54	M	50	Brainstem		7.3	0
29727696	Case 3	F	5	Brainstem		8.5	1
29727696	Case 7	M	7	Brainstem		17	1
29727696	Case 50	F	46	Brainstem		20.4	0

### Sheet: Thalamus
PMID	Sample ID	Gender	Age	Location	Extent of Resection and Adjuvant Therapy	OS	Death=1/Alive=0
32582540	10	F	10	Thalamus	B/RT/TEM+BEV	18	1
32582540	11	F	3	Thalamus	B/RT/TEM	8	1
22286061	PGBM6	M	11	Thalamus		5	1
28201752	6	F	22	Thalamus	B, NU	10	0
28201752	11	F	33	Thalamus	B, RT/TMZ	25	1
28201752	14	F	36	Thalamus	B, RT/TMZ	17	0
28201752	17	F	45	Thalamus	B, RT/TMZ	14	0
28201752	21	F	82	Thalamus	B, TMZ	5.5	1
30460397	RF009	M	56	Thalamus		10	1
22286061	PGBM4	M	10	Thalamus		7	1
24880341	241	F	23	Thalamus	Surgery + Concurrent chemoradiotherapy + adjuvant chemotherapy	31.8	0
24285547	GBM1	——	17	Thalamus	PR+RT+TMZ	8.9	1
24285547	AA2	——	20	Thalamus	Biopsy+TMZ+RT	9.9	1
24285547	GBM2	——	27	Thalamus	PR+RT+TMZ	3.8	1
24285547	AA3	——	37	Thalamus	Biopsy+TMZ+RT	26.1	1
24285547	GBM4	——	38	Thalamus	Biopsy+TMZ+RT	9.8	1
24285547	GBM5	——	39	Thalamus	PR+RT+TMZ	10.4	1
24285547	AA5	——	41	Thalamus	PR+RT+TMZ	20.6	1
24285547	AA6	——	43	Thalamus	Biopsy+TMZ+RT	15.6	1
24285547	GBM7	——	46	Thalamus	GTR+RT+TMZ	1.6	0
29727696	Case 19	F	15	Thalamus		1	0
29727696	Case 49	M	45	Thalamus		2	1
29727696	Case 14	F	13	Thalamus		2.1	0
29727696	Case 58	F	57	Thalamus		4.4	1
29727696	Case 11	F	10	Thalamus		4.8	1
29727696	Case 55	M	50	Thalamus		6.3	0
29727696	Case 13	M	10	Thalamus		7	0
29727696	Case 42	F	40	Thalamus		8.7	1
29727696	Case 18	M	15	Thalamus		10.8	0
29727696	Case 33	F	28	Thalamus		13.5	1
29727696	Case 20	F	16	Thalamus		25.1	1

### Sheet: Spinal Cord
PMID	Sample ID	Gender	Age	Location	Extent of Resection and Adjuvant Therapy	OS	Death=1/Alive=0
——	DMG-SC1	F	2	Spinal Cord	——	67	0
——	DMG-SC2	F	6	Spinal Cord	——	19	0
——	DMG-SC3	M	9	Spinal Cord	——	11	1
——	DMG-SC4	F	10	Spinal Cord	——	3	1
——	DMG-SC5	M	10	Spinal Cord	——	1	1
——	DMG-SC6	M	12	Spinal Cord	——	7	1
——	DMG-SC7	F	14	Spinal Cord	——	14	1
——	DMG-SC8	M	15	Spinal Cord	——	17	1
——	DMG-SC9	M	15	Spinal Cord	——	6	1
——	DMG-SC10	F	18	Spinal Cord	——	6	1
——	DMG-SC11	M	20	Spinal Cord	——	12	1
——	DMG-SC12	M	23	Spinal Cord	——	27	1
——	DMG-SC13	F	23	Spinal Cord	——	12	1
——	DMG-SC14	M	24	Spinal Cord	——	11	1
——	DMG-SC15	M	26	Spinal Cord	——	17	1
——	DMG-SC16	F	27	Spinal Cord	——	15	0
——	DMG-SC17	M	28	Spinal Cord	——	48	1
——	DMG-SC18	M	30	Spinal Cord	——	36	1
——	DMG-SC19	M	31	Spinal Cord	——	23	1
——	DMG-SC20	F	31	Spinal Cord	——	11	1
——	DMG-SC21	F	31	Spinal Cord	——	36	1
——	DMG-SC22	M	32	Spinal Cord	——	14	1
——	DMG-SC23	M	32	Spinal Cord	——	4	1
——	DMG-SC24	M	33	Spinal Cord	——	30	1
——	DMG-SC25	M	33	Spinal Cord	——	12	1
——	DMG-SC26	F	34	Spinal Cord	——	45	1
——	DMG-SC27	M	34	Spinal Cord	——	43	1
——	DMG-SC28	M	35	Spinal Cord	——	12	1
——	DMG-SC29	F	36	Spinal Cord	——	8	1
——	DMG-SC30	M	37	Spinal Cord	——	85	1
——	DMG-SC31	F	38	Spinal Cord	——	31	1
——	DMG-SC32	F	39	Spinal Cord	——	15	1
——	DMG-SC33	M	41	Spinal Cord	——	21	0
——	DMG-SC34	M	46	Spinal Cord	——	12	1
——	DMG-SC35	F	53	Spinal Cord	——	20	1
——	DMG-SC36	M	53	Spinal Cord	——	26	1
——	DMG-SC37	F	53	Spinal Cord	——	87	0
——	DMG-SC38	M	56	Spinal Cord	——	25	1
