## Supplemental Table 3 for "The genomic and transcriptional landscape of the spinal cord H3K27-altered diffuse midline glioma suggests the potential therapeutic strategy"

### Sheet: Sheet1
Table S3. Meta-module gene lists.
Each meta-module was defined as all genes included in at least 17% of the constituent programs
Genes are listed in descending order according to frequencies of the constituent programs.
Cellcycle	NPC-like	OPC-like	Hypoxia-related	AC-like
HMGB2	KCNQ1OT1	APOD	VEGFA	APOE
MKI67	FTX	OLIG1	GADD45A	CLU
TOP2A	LINC00342	NEU4	DDIT3	GFAP
CENPF	AUXG01000058.1	PLLP	TNFRSF12A	AGT
TYMS	MIAT	CSPG5	VIM	SPARCL1
NUSAP1	MIR99AHG	OLIG2	EPB41L4A-AS1	AQP4
PCLAF	PROX1	PDGFRA	IGFBP3	CRYAB
PRC1	DCX	COL20A1	PALM2-AKAP2	ID3
ASPM	NKTR	DLL3	VGF	ID4
BIRC5	SOX11	GRB14	ARL4C	IGFBP7
TPX2	ANKRD36C	TNS3	GAP43	PON2
UBE2C	BAZ2B	BCAS1	JAG1	TIMP3
GTSE1	GOLGA8A	MYT1	SHMT2	CCDC80
UBE2T	GRIA2	PLP1	SNHG8	SLC4A4
CCNB2	MAPK10	S100A1	XBP1	SPARC
MCM4	RMST	SCRG1	ADAMTS9	EDNRB
CCNB1	SNHG14	AC009041.2	ARID5A	NTRK2
CLSPN	SOX4	GPR17	ARRDC3	SERPINA3
NUF2	ZNF638	MT3	CLIC1	SOX9
ORC6	AGO3	OMG	CYTOR	VIM
PCNA	ELAVL4	PLPPR1	EMP3	ZFP36
PTTG1	GABPB1-AS1	RGCC	GAS5	ANOS1
CENPK	GOLGA8B	S100B	IGFBP5	GJA1
FEN1	INSM1	SIRT2	NDRG1	MT1E
SMC4	MACF1	SOX10	OCIAD2	NMB
DHFR	MEG8	TRAF4	PHLDA2	CD99
HELLS	PAXBP1	ASCL1	S100A11	CST3
MCM3	POLR2J3	ERBB3	SLC3A2	MT1X
NMU	STMN2	FABP7	SNHG12	MT2A
PBK	SYT1	HES6	SQSTM1	PTGDS
RRM2	SYT4	PTGDS	WEE1	ADIRF
SGO2	VCAN	RAMP1	CAV1	BST2
ATAD2	DGKG	SMOC1	CEBPB	EFEMP1
CDK1	EGFR	SNX22	CEBPD	F3
CENPE	FAT3	THY1	LMNA	ID1
GMNN	GARS-DT	TNR	NAMPT	KCNN3
CHEK1	HIST1H1C	TUBB4A	NDUFA4L2	MLC1
E2F1	MEG3		NRN1	NNMT
FAM111B	MMP16		NUPR1	PMP2
ZWINT	NCKAP5		PLAT	S100A10
CENPA	PCDH15		PLLP	SOCS3
CKS2	RND3		TRIB2	TRIM47
DTL	UNC80		TUBA1C	TSC22D4
DUT	ZNF37A
KNL1
CDKN3
GINS2
MAD2L1
MCM7
RAD51AP1
UBE2S
BRCA1
CDC20
CENPU
HIST1H4C
KPNA2
MCM5
MYBL2
SMC2
TUBA1B
ARL6IP1
CDT1
CENPM
PIMREG
TROAP
WDR76
